# Stress Granule Sequestration of CCR4–NOT Promotes Poly(A) Lengthening of Stress-Survival Transcripts

**DOI:** 10.1101/2025.02.04.636058

**Authors:** Yi-Cheng Tsai, Hiroyuki Uechi, Sean R. Millar, Eileigh Kadijk, Alon Minkovich, John Paul Tsu Ouyang, Karl J. Schreiber, Jie Qi Huang, Carina A. Lyons, Vesal Kasmaeifar, Zhixin Zhang, Rico Barsacchi, Claudia Möbius, Antje Janosch, Jonathan C. Savage, Olivia S. Rissland, Hannes Röst, Anthony A. Hyman, Ji-Young Youn

**Author notes:** Senior Author (Anthony A. Hyman, Ji-Young Youn). Graduate School of Pharmaceutical Sciences, Kyoto University, 606-8501 Kyoto, Japan (Hiroyuki Uechi). Data deposition: Mass spectrometry data have been deposited in the Mass Spectrometry Interactive Virtual Environment (MassIVE, http://massive.ucsd.edu). MassIVE ID: MSV000095953 (ftp://massive.ucsd.edu/v08/MSV000095953/) MassIVE ID: MSV000095944 (ftp://massive.ucsd.edu/v08/MSV000095944/) MassIVE ID: MSV000098662 (ftp://massive-ftp.ucsd.edu/v10/MSV000098662/) MassIVE ID: MSV000100193 (ftp://massive-ftp.ucsd.edu/v11/MSV000100193/).

## Abstract

Cells adapt to stress by rewiring their post-transcriptional gene regulation. Stress granules—biomolecular condensates composed of polyadenylated RNAs and RNA-binding proteins—are implicated in this process, yet their precise functional roles remain debated. To address this, we mapped the dynamic proteomic landscapes of stress granules formed under oxidative and hyperosmotic stress using multi-bait BioID proximity profiling coupled with quantitative mass spectrometry. This analysis revealed context-specific remodeling of proximal interaction networks and identified a conserved, stress-dependent shift in association with the CCR4–NOT deadenylase complex. A complementary genome-wide chemical genetic screen further implicated CCR4-NOT in stress granule biology, showing that reduced CCR4–NOT activity bypassed lipoamide-mediated inhibition of stress granule assembly. Microscopy showed sequestration of the CCR4-NOT complex into stress granules, and global transcriptomic analyses revealed that this relocalization promotes poly(A) tail lengthening and increased abundance of stress-induced survival transcripts. Together, integration of proteomics, chemical genetics, and transcriptomics uncovers a spatial mechanism by which stress granule assembly promotes cellular adaptation to stress through sequestration of CCR4-NOT from the cytosol and consequent remodeling of post-transcriptional regulation.
