## Supplemental Table 9 for "Stress Granule Sequestration of CCR4–NOT Promotes Poly(A) Lengthening of Stress-Survival Transcripts"

### Sheet: A) primers
Gene	Ensmbl_ID	Direction	Sequence
FOS	ENSG00000170345	Forward	GGG GCA AGG TGG AAC AGT TAT
		Reverse	AGG TTG GCA ATC TCG GTC TG
JUN	ENSG00000177606	Forward	CCA ACT CAT GCT AAC GCA GC
		Reverse	TCT CTC CGT CGC AAC TTG TC
HSPA1B	ENSG00000204388	Forward	TGT AAC CCC ATC ATC AGC GG
		Reverse	TCC CAA CAG TCC ACC TCA AAG
HSPA1A	ENSG00000204389	Forward	AGC TGG AGC AGG TGT GTA AC
		Reverse	CAG CAA TCT TGG AAA GGC CC
GADD45A	ENSG00000116717	Forward	GGCTGAGTGAGTTCAACTACAT
		Reverse	TTTCAACACAGCTTCCTTCTTC
GAPDH	ENSG00000111640	Forward	GCCGCATCTTCTTTTGCGT
		Reverse	CCAATACGACCAAATCCGTTG
EGR1	ENSG00000120738	Forward	CCAACAGTGGCAACACCTTG
		Reverse	GTGGGTTGGTCATGCTCACT
HSPA6	ENSG00000173110	Forward	GTCAGGGCTATGCTATGGGC
		Reverse	GAAGAGGATGAACCGCCCTC
SEC16A	ENSG00000148396	Forward	AGAACCACAGCTTCCAGACG
		Reverse	GTTCAGAGCCAGGGAGTGAC
RERE	ENSG00000142599	Forward	ACCGGGGCTACAACTCGTGT
		Reverse	CTCGCGCTTGGCCTTCTCAA
RAI1	ENSG00000108557	Forward	TCGGTCACGCACCAAAACCC
		Reverse	TGAATGTGGCGGGCAAGTGG
MAP4	ENSG00000047849	Forward	AGCACAAGCCTGGTGGAGGA
		Reverse	TGCAGGTAGGTGGCCCACAT
PRRC2B	ENSG00000288701	Forward	ATCGTGATAGTACCCAAGGACG
		Reverse	CTGATTGACTGTGTCGGTTTCT
ZCCHC14	ENSG00000140948	Forward	GGTGGGCAGTAGCAATGGTT
		Reverse	TGTGGAGTCCAGACTTTCTGC
ENO2	YHR174W	Forward	TATTGAGCGGGCAGTGGAAG
		Reverse	AGCGATGACTCACCATGACC
18S	RNA18S1	Forward	CGTTCTTAGTTGGTGGAGCG
		Reverse	CCGGACATCTAAGGGCATCA
